# Accurate long-read transcript discovery and quantification at single-cell resolution with Isosceles

**DOI:** 10.1101/2023.11.30.566884

**Authors:** Michal Kabza, Alexander Ritter, Ashley Byrne, Kostianna Sereti, Daniel Le, William Stephenson, Timothy Sterne-Weiler

## Abstract

Accurate detection and quantification of mRNA isoforms from nanopore long-read sequencing remains challenged by technical noise, particularly in single cells. To address this, we introduce Isosceles, a computational toolkit that outperforms other methods in isoform detection sensitivity and quantification accuracy across single-cell, pseudo-bulk and bulk resolution levels, as demonstrated using synthetic and biologically-derived datasets. Isosceles improves the fidelity of single-cell transcriptome quantification at the isoform-level, and enables flexible downstream analysis. As a case study, we apply Isosceles, uncovering coordinated splicing within and between neuronal differentiation lineages. Isosceles is suitable to be applied in diverse biological systems, facilitating studies of cellular heterogeneity across biomedical research applications.
