## Supplementary material for "Accurate long-read transcript discovery and quantification at single-cell resolution with Isosceles": Table S1: Kabza_et_al_2023_110723_Table_S1.xlsx

### Sheet: DEXSeq intra-trajectory
Table S1. (a) Results of the DEXSeq intra-trajectory analysis
PSI events showing statistically significant changes in intra-trajectory expression detected using DEXSeq, filtered by FDR (< 0.05) and maximum absolute value of logFC across all pseudotime values (>= 1)
psi_event_id	psi_event_label	gene_id	gene_name	trajectory	pvalue	fdr	max_abs_logFC
ENSMUSG00000002107:chr2:6664115-6664197:-:CE	Celf2:dd9e:CE	ENSMUSG00000002107	Celf2	glut_1	0.00203573	0.0468218	9.33655
ENSMUSG00000002107:chr2:6560659-6560670:-:A5	Celf2:0c9e:A5	ENSMUSG00000002107	Celf2	glut_1	0.000120496	0.00622	5.24414
ENSMUSG00000002107:chr2:6549832-6549975:-:CE	Celf2:c4c0:CE	ENSMUSG00000002107	Celf2	glut_1	0.000167039	0.00622	2.21577
ENSMUSG00000002107:chr2:6546780-6547041:-:RI	Celf2:823a:RI	ENSMUSG00000002107	Celf2	glut_1	2.92049e-10	1.00757e-07	4.30668
ENSMUSG00000002107:chr2:6545676-6546779:-:A3	Celf2:f129:A3	ENSMUSG00000002107	Celf2	glut_1	9.17658e-08	1.05531e-05	4.02513
ENSMUSG00000008489:chr4:91254141-91254179:-:CE	Elavl2:61b6:CE	ENSMUSG00000008489	Elavl2	glut_1	5.97096e-08	1.02999e-05	10.2408
ENSMUSG00000008682:chrX:74270875-74270978:+:RI	Rpl10:5c7b:RI	ENSMUSG00000008682	Rpl10	glut_1	1.63749e-05	0.00141234	3.27458
ENSMUSG00000027533:chr3:10014971-10015143:+:CE	Fabp5:053c:CE	ENSMUSG00000027533	Fabp5	glut_1	0.00018029	0.00622	2.42123
ENSMUSG00000030122:chr6:124914714-124914917:-:RI	Ptms:3af4:RI	ENSMUSG00000030122	Ptms	glut_1	0.000857013	0.0227438	2.24483
ENSMUSG00000035781:chr10:79913225-79913346:-:CE	R3hdm4:c23f:CE	ENSMUSG00000035781	R3hdm4	glut_1	0.000163889	0.00622	6.70223
ENSMUSG00000035781:chr10:79912649-79912769:-:CE	R3hdm4:fb6f:CE	ENSMUSG00000035781	R3hdm4	glut_1	0.000163889	0.00622	6.70223
ENSMUSG00000041708:chr15:83836273-83836498:+:CE	Mpped1:c10a:CE	ENSMUSG00000041708	Mpped1	glut_1	3.76675e-05	0.00259906	7.22714
ENSMUSG00000051243:chr9:58201373-58201589:-:RI	Islr2:375b:RI	ENSMUSG00000051243	Islr2	glut_1	0.000240474	0.00754214	2.18094
ENSMUSG00000053477:chr18:69654961-69654963:+:A3	Tcf4:5eb7:A3	ENSMUSG00000053477	Tcf4	glut_1	0.000415635	0.0119495	3.25432
ENSMUSG00000057113:chr11:33160435-33160440:-:A3	Npm1:24dc:A3	ENSMUSG00000057113	Npm1	glut_1	0.00225337	0.0485883	4.3123
ENSMUSG00000064302:chr1:118536135-118536197:+:CE	Clasp1:d854:CE	ENSMUSG00000064302	Clasp1	glut_1	0.00137527	0.0338907	4.53701
ENSMUSG00000008489:chr4:91254141-91254179:-:CE	Elavl2:61b6:CE	ENSMUSG00000008489	Elavl2	glut_2	0.000979	0.0206567	5.64826
ENSMUSG00000008575:chr4:82323572-82323710:-:CE	Nfib:de5f:CE	ENSMUSG00000008575	Nfib	glut_2	0.00249434	0.0232805	1.99915
ENSMUSG00000013236:chr17:56428852-56429157:-:CE	Ptprs:19f7:CE	ENSMUSG00000013236	Ptprs	glut_2	2.59723e-05	0.000969632	10.1801
ENSMUSG00000020358:chr11:51601479-51601749:-:RI	Hnrnpab:08eb:RI	ENSMUSG00000020358	Hnrnpab	glut_2	0.00482327	0.0385861	4.16728
ENSMUSG00000020857,ENSMUSG00000091228,ENSMUSG00000037601:chr11:93965808-93965937:-:CE	Nme2,Gm20390,Nme1:c050:CE	ENSMUSG00000020857,ENSMUSG00000091228,ENSMUSG00000037601	Nme2,Gm20390,Nme1	glut_2	0.001039	0.0206567	1.47282
ENSMUSG00000020857,ENSMUSG00000091228,ENSMUSG00000037601:chr11:93963227-93963328:-:CE	Nme2,Gm20390,Nme1:3005:CE	ENSMUSG00000020857,ENSMUSG00000091228,ENSMUSG00000037601	Nme2,Gm20390,Nme1	glut_2	0.00110661	0.0206567	1.44246
ENSMUSG00000020857,ENSMUSG00000091228,ENSMUSG00000037601:chr11:93955495-93955624:-:CE	Nme2,Gm20390,Nme1:d1de:CE	ENSMUSG00000020857,ENSMUSG00000091228,ENSMUSG00000037601	Nme2,Gm20390,Nme1	glut_2	0.00171436	0.0213936	1.43809
ENSMUSG00000020857,ENSMUSG00000091228,ENSMUSG00000037601:chr11:93952800-93952901:-:CE	Nme2,Gm20390,Nme1:0731:CE	ENSMUSG00000020857,ENSMUSG00000091228,ENSMUSG00000037601	Nme2,Gm20390,Nme1	glut_2	0.00178297	0.0213936	1.41567
ENSMUSG00000021270:chr12:110693168-110693311:-:RI	Hsp90aa1:7e6f:RI	ENSMUSG00000021270	Hsp90aa1	glut_2	0.00280111	0.0241327	6.81273
ENSMUSG00000030122:chr6:124914714-124914917:-:RI	Ptms:3af4:RI	ENSMUSG00000030122	Ptms	glut_2	0.00210116	0.0213936	2.9265
ENSMUSG00000030122:chr6:124914408-124914466:-:CE	Ptms:ab57:CE	ENSMUSG00000030122	Ptms	glut_2	9.03589e-06	0.00050601	8.58546
ENSMUSG00000057113:chr11:33155432-33156002:-:RI	Npm1:f89b:RI	ENSMUSG00000057113	Npm1	glut_2	0.00199943	0.0213936	17.4014
ENSMUSG00000057113:chr11:33154061-33155220:-:A3	Npm1:c221:A3	ENSMUSG00000057113	Npm1	glut_2	0.00199943	0.0213936	17.4014
ENSMUSG00000070544:chr2:160715713-160715827:+:CE	Top1:d314:CE	ENSMUSG00000070544	Top1	glut_2	1.72725e-10	1.93452e-08	3.82652
ENSMUSG00000053477:chr18:69345919-69345939:+:A5	Tcf4:4150:A5	ENSMUSG00000053477	Tcf4	cyc_rad_glia	1.17987e-05	0.000625331	3.22961

### Sheet: DEXSeq inter-trajectory
Table S1. (b) Results of the DEXSeq inter-trajectory analysis
PSI events showing statistically significant changes in inter-trajectory expression detected using DEXSeq, filtered by FDR (< 0.05) and maximum absolute value of logFC across all pseudotime values (>= 1)
psi_event_id	psi_event_label	gene_id	gene_name	pvalue	fdr	max_abs_logFC
ENSMUSG00000002107:chr2:6545676-6546779:-:A3	Celf2:f129:A3	ENSMUSG00000002107	Celf2	1.01819e-06	1.73092e-05	2.5568
ENSMUSG00000002107:chr2:6546780-6547041:-:RI	Celf2:823a:RI	ENSMUSG00000002107	Celf2	1.0392e-08	2.20829e-07	2.63638
ENSMUSG00000002107:chr2:6549832-6549975:-:CE	Celf2:c4c0:CE	ENSMUSG00000002107	Celf2	6.14428e-05	0.000580293	1.69024
ENSMUSG00000004980:chr6:51464428-51464532:-:A5	Hnrnpa2b1:3ade:A5	ENSMUSG00000004980	Hnrnpa2b1	0.0022223	0.00994187	1.06235
ENSMUSG00000013236:chr17:56425327-56425926:-:CE	Ptprs:c357:CE	ENSMUSG00000013236	Ptprs	0.000555397	0.00314725	7.34223
ENSMUSG00000015291:chrX:74307871-74308129:+:RI	Gdi1:d5e6:RI	ENSMUSG00000015291	Gdi1	0.00505566	0.0190991	1.78174
ENSMUSG00000020863:chr11:94292927-94293032:-:CE	Luc7l3:a4d0:CE	ENSMUSG00000020863	Luc7l3	3.19656e-06	4.94014e-05	1.07425
ENSMUSG00000020863:chr11:94293033-94293084:-:RI	Luc7l3:08c5:RI	ENSMUSG00000020863	Luc7l3	5.57417e-05	0.000557417	2.19596
ENSMUSG00000021268:chr12:109549479-109549518:+:A3	Meg3:be24:A3	ENSMUSG00000021268	Meg3	0.0114587	0.0354177	2.68662
ENSMUSG00000022456:chr15:82291319-82293245:+:RI	Septin3:840b:RI	ENSMUSG00000022456	Septin3	4.56261e-07	8.61826e-06	1.06116
ENSMUSG00000035781:chr10:79912649-79912769:-:CE	R3hdm4:fb6f:CE	ENSMUSG00000035781	R3hdm4	0.0127055	0.0372403	4.1063
ENSMUSG00000035781:chr10:79913225-79913346:-:CE	R3hdm4:c23f:CE	ENSMUSG00000035781	R3hdm4	0.0127055	0.0372403	4.1063
ENSMUSG00000046434:chr15:103243625-103243780:+:CE	Hnrnpa1:a015:CE	ENSMUSG00000046434	Hnrnpa1	0.0139148	0.0400936	2.34178
ENSMUSG00000053477:chr18:69345919-69345939:+:A5	Tcf4:4150:A5	ENSMUSG00000053477	Tcf4	0.00887067	0.0284531	1.12427
ENSMUSG00000058756:chr11:98756923-98757023:+:CE	Thra:fc82:CE	ENSMUSG00000058756	Thra	0.000418784	0.00254262	2.33267
ENSMUSG00000063200:chr13:43400622-43400852:+:RI	Nol7:af25:RI	ENSMUSG00000063200	Nol7	0.000116124	0.000872382	2.31437
ENSMUSG00000064302:chr1:118419440-118419918:+:CE	Clasp1:1751:CE	ENSMUSG00000064302	Clasp1	0.0124805	0.0372403	1.37078
ENSMUSG00000064302:chr1:118512705-118512728:+:CE	Clasp1:3a1b:CE	ENSMUSG00000064302	Clasp1	0.00835009	0.0272984	1.48152
ENSMUSG00000064302:chr1:118523321-118523347:+:CE	Clasp1:4c53:CE	ENSMUSG00000064302	Clasp1	0.00756616	0.0262499	1.29334
ENSMUSG00000064302:chr1:118531978-118532085:+:CE	Clasp1:318a:CE	ENSMUSG00000064302	Clasp1	0.00559388	0.020673	1.42747
ENSMUSG00000064302:chr1:118536135-118536197:+:CE	Clasp1:d854:CE	ENSMUSG00000064302	Clasp1	0.000779288	0.00378511	1.54655
ENSMUSG00000064302:chr1:118565143-118565259:+:CE	Clasp1:ec30:CE	ENSMUSG00000064302	Clasp1	0.000587174	0.00321998	1.37845
ENSMUSG00000075593,ENSMUSG00000106247,ENSMUSG00000029510:chr5:138275455-138275481:-:A5	Gal3st4,Gm43720,Gpc2:877a:A5	ENSMUSG00000075593,ENSMUSG00000106247,ENSMUSG00000029510	Gal3st4,Gm43720,Gpc2	0.000628148	0.00333704	4.36613
ENSMUSG00000105704,ENSMUSG00000035851:chr5:86831773-86831796:+:A3	Gm43055,Ythdc1:5d0b:A3	ENSMUSG00000105704,ENSMUSG00000035851	Gm43055,Ythdc1	0.0142658	0.0404198	1.87666

### Sheet: Isoform switching
Table S1. (c) Results of the Isosceles `isoform switching` analysis
Transcripts showing statistically significant expression changes between clusters (upregulated in cluster_1 compared to cluster_2) detected using the scran::findMarkers function (Wilcoxon test), screened for isoforms of the same gene exhibiting differences in opposite directions
transcript_id	compatible_tx	gene_id	gene_name	pvalue	fdr	auc	cluster_1	cluster_2	contrast
ISOT-e12f-e796-f779-02f2:s53428950:e53430850:AP:FL	ENSMUST00000109021	ENSMUSG00000044894	Uqcrq	0.0015577	0.0395796	0.580228	cyc_rad_glia.1	glut.7	cyc_rad_glia.1__glut.7
ISOT-a95f-eca5-43c1-1596:s53427900:e53430850:AP:FL	ENSMUST00000061326	ENSMUSG00000044894	Uqcrq	0.000408989	0.00959372	0.636819	glut.7	cyc_rad_glia.1	cyc_rad_glia.1__glut.7
ISOT-38de-9bd9-a644-0102:s118104350:e118116200:AP:FL	ENSMUST00000131374	ENSMUSG00000008683	Rps15a	4.21e-05	0.00928409	0.651972	gaba.2	glut.5	gaba.2__glut.5
ISOT-b3ec-cd14-7493-316f:s118104350:e118115300:AP:FL	ENSMUST00000172457	ENSMUSG00000008683	Rps15a	0.000683895	0.0052938	0.61669	glut.5	gaba.2	gaba.2__glut.5
ISOT-3878-e373-f2c1-1c70:s27630400:e27635550:AP:FL	ENSMUST00000114882	ENSMUSG00000024213,ENSMUSG00000117338,ENSMUSG00000052146	Nudt3,Gm49804,Rps10	2.12e-06	0.000852966	0.677746	gaba.2	glut.5	gaba.2__glut.5
ISOT-74b2-d022-c18d-1096:s27579350:e27623500:AP:FL	ENSMUST00000025050	ENSMUSG00000024213,ENSMUSG00000117338,ENSMUSG00000052146	Nudt3,Gm49804,Rps10	0.000322795	0.00322513	0.576497	glut.5	gaba.2	gaba.2__glut.5
ISOT-f320-f303-7a5a-e6aa:s27579350:e27597250:AP:FL	ENSMUST00000231742	ENSMUSG00000024213,ENSMUSG00000117338,ENSMUSG00000052146	Nudt3,Gm49804,Rps10	0.00693656	0.026122	0.53041	glut.5	gaba.2	gaba.2__glut.5
ISOT-0a73-a9b0-2a21-4d1d:s60774550:e60778550:AP:FL	ENSMUST00000025511	ENSMUSG00000024608	Rps14	1.22e-09	9.25e-07	0.730552	gaba.2	glut.5	gaba.2__glut.5
ISOT-4728-bfce-916e-4088:s60747100:e60778550:AP:FL	ENSMUST00000235966	ENSMUSG00000024608	Rps14	1.22e-09	9.25e-07	0.730552	gaba.2	glut.5	gaba.2__glut.5
ISOT-8612-64c2-a190-6146:s60747650:e60778550:AP:FL	ENSMUST00000235603	ENSMUSG00000024608	Rps14	1.22e-09	9.25e-07	0.730552	gaba.2	glut.5	gaba.2__glut.5
ISOT-fb73-3b44-4c01-0cae:s60774650:e60778550:AP:FL	ENSMUST00000118551	ENSMUSG00000024608	Rps14	0.00482608	0.0210984	0.59567	glut.5	gaba.2	gaba.2__glut.5
ISOT-7614-5eb9-2ee3-fac7:s24490700:e24495850:AP:FL	ENSMUST00000169826	ENSMUSG00000025290	Rps24	4.08e-06	0.00146852	0.672403	gaba.2	glut.5	gaba.2__glut.5
ISOT-abb5-5bd6-dbbf-8287:s24490750:e24495850:AP:FL	ENSMUST00000224568	ENSMUSG00000025290	Rps24	8.2e-06	0.000191264	0.652365	glut.5	gaba.2	gaba.2__glut.5
ISOT-f4d6-77b8-79bb-b23c:s70508250:e70510600:AP:FL	ENSMUST00000125184	ENSMUSG00000090137,ENSMUSG00000055553	Uba52,Kxd1	3.06e-07	0.000139328	0.692755	gaba.2	glut.5	gaba.2__glut.5
ISOT-64e4-04e8-fd83-dac3:s70508250:e70510400:AP:FL	ENSMUST00000129909	ENSMUSG00000090137,ENSMUSG00000055553	Uba52,Kxd1	0.000829724	0.00611555	0.609854	glut.5	gaba.2	gaba.2__glut.5
ISOT-7614-5eb9-2ee3-fac7:s24490700:e24495850:AP:FL	ENSMUST00000169826	ENSMUSG00000025290	Rps24	1.73e-07	9.83e-05	0.699818	gaba.2	glut.7	gaba.2__glut.7
ISOT-abb5-5bd6-dbbf-8287:s24490750:e24495850:AP:FL	ENSMUST00000224568	ENSMUSG00000025290	Rps24	0.000451507	0.00805756	0.615658	glut.7	gaba.2	gaba.2__glut.7
ISOT-f4d6-77b8-79bb-b23c:s70508250:e70510600:AP:FL	ENSMUST00000125184	ENSMUSG00000090137,ENSMUSG00000055553	Uba52,Kxd1	1.04e-05	0.0044603	0.666611	gaba.3	glut.5	gaba.3__glut.5
ISOT-64e4-04e8-fd83-dac3:s70508250:e70510400:AP:FL	ENSMUST00000129909	ENSMUSG00000090137,ENSMUSG00000055553	Uba52,Kxd1	9.93e-06	0.000213126	0.646976	glut.5	gaba.3	gaba.3__glut.5
ISOT-be94-405c-5109-4de7:s120345650:e120348550:AP:FL	ENSMUST00000071555	ENSMUSG00000062825	Actg1	1.48e-06	0.000325416	0.703721	gaba.3	rad_glia.6	gaba.3__rad_glia.6
ISOT-b985-8b17-6a66-306b:s120345650:e120348100:AP:FL	ENSMUST00000106215	ENSMUSG00000062825	Actg1	0.00203534	0.0100808	0.605642	rad_glia.6	gaba.3	gaba.3__rad_glia.6
ISOT-6683-8d1f-209c-002d:s44012650:e44032850:AP:FL	ENSMUST00000107849	ENSMUSG00000028478	Clta	7.84e-09	6.23e-07	0.706011	glut.5	rad_glia.6	glut.5__rad_glia.6
ISOT-8a93-5996-c87a-8c5f:s44004450:e44032850:AP:FL	ENSMUST00000107846	ENSMUSG00000028478	Clta	0.00242546	0.045049	0.600566	rad_glia.6	glut.5	glut.5__rad_glia.6
ISOT-eeca-a52b-651e-905d:s44012600:e44032850:AP:FL	ENSMUST00000170241	ENSMUSG00000028478	Clta	0.00242546	0.045049	0.600566	rad_glia.6	glut.5	glut.5__rad_glia.6
ISOT-99dc-2bb8-919b-64a2:s83165950:e83200150:AP:FL	ENSMUST00000113913	ENSMUSG00000031865	Dctn1	0.00120154	0.0237935	0.581117	glut.5	rad_glia.6	glut.5__rad_glia.6
ISOT-a170-457d-259c-f152:s83165900:e83200150:AP:FL	ENSMUST00000077407	ENSMUSG00000031865	Dctn1	0.000385143	0.0107447	0.569661	rad_glia.6	glut.5	glut.5__rad_glia.6
ISOT-fefb-742b-75b2-be81:s70973100:e70990900:AP:FL	ENSMUST00000038446	ENSMUSG00000034868,ENSMUSG00000117098,ENSMUSG00000024048	Myl12b,Gm49909,Myl12a	0.00121839	0.0237935	0.595191	glut.5	rad_glia.6	glut.5__rad_glia.6
ISOT-22f4-4c07-069f-cdab:s70993650:e71002600:AP:FL	ENSMUST00000148960	ENSMUSG00000034868,ENSMUSG00000117098,ENSMUSG00000024048	Myl12b,Gm49909,Myl12a	2.96e-06	0.000212658	0.603112	rad_glia.6	glut.5	glut.5__rad_glia.6
ISOT-1a65-ceb4-b580-bd74:s128490850:e128493900:AP:FL	ENSMUST00000164181	ENSMUSG00000090841	Myl6	0.000885087	0.0186715	0.636917	glut.5	rad_glia.6	glut.5__rad_glia.6
ISOT-695e-682d-9b9a-79ae:s128490850:e128493900:AP:FL	ENSMUST00000218127	ENSMUSG00000090841	Myl6	0.00220704	0.041787	0.594272	rad_glia.6	glut.5	glut.5__rad_glia.6
ISOT-8a93-5996-c87a-8c5f:s44004450:e44032850:AP:FL	ENSMUST00000107846	ENSMUSG00000028478	Clta	3.02e-05	0.0011492	0.635714	rad_glia.6	glut.7	rad_glia.6__glut.7
ISOT-eeca-a52b-651e-905d:s44012600:e44032850:AP:FL	ENSMUST00000170241	ENSMUSG00000028478	Clta	3.02e-05	0.0011492	0.635714	rad_glia.6	glut.7	rad_glia.6__glut.7
ISOT-6683-8d1f-209c-002d:s44012650:e44032850:AP:FL	ENSMUST00000107849	ENSMUSG00000028478	Clta	0.000161921	0.00601484	0.612723	glut.7	rad_glia.6	rad_glia.6__glut.7
ISOT-068c-5fb3-6c1c-482a:s105558500:e105581500:AP:FL	ENSMUST00000189378	ENSMUSG00000037032	Apbb1	0.00112392	0.0195968	0.5625	rad_glia.6	glut.7	rad_glia.6__glut.7
ISOT-5c13-55e2-3af8-7096:s105558450:e105581300:AP:FL	ENSMUST00000191601	ENSMUSG00000037032	Apbb1	0.000728476	0.0202404	0.593155	glut.7	rad_glia.6	rad_glia.6__glut.7
ISOT-8a93-5996-c87a-8c5f:s44004450:e44032850:AP:FL	ENSMUST00000107846	ENSMUSG00000028478	Clta	0.000817637	0.0183231	0.616484	rad_glia.6	glut.8	rad_glia.6__glut.8
ISOT-eeca-a52b-651e-905d:s44012600:e44032850:AP:FL	ENSMUST00000170241	ENSMUSG00000028478	Clta	0.000817637	0.0183231	0.616484	rad_glia.6	glut.8	rad_glia.6__glut.8
ISOT-6683-8d1f-209c-002d:s44012650:e44032850:AP:FL	ENSMUST00000107849	ENSMUSG00000028478	Clta	2.85e-05	0.0020067	0.63489	glut.8	rad_glia.6	rad_glia.6__glut.8
ISOT-3ddf-03eb-3510-3472:s93949800:e93956300:AP:FL	ENSMUST00000021217	ENSMUSG00000020857,ENSMUSG00000091228,ENSMUSG00000037601	Nme2,Gm20390,Nme1	0.00168209	0.0370874	0.660248	rad_glia.6	glut.9	rad_glia.6__glut.9
ISOT-4ada-2dfa-aca0-1ed8:s93956950:e93968550:AP:FL	ENSMUST00000135884	ENSMUSG00000020857,ENSMUSG00000091228,ENSMUSG00000037601	Nme2,Gm20390,Nme1	4.94e-05	0.00330825	0.712733	glut.9	rad_glia.6	rad_glia.6__glut.9
